# Clinical Knowledge Graph Integrates Proteomics Data into Clinical Decision-Making

**DOI:** 10.1101/2020.05.09.084897

**Authors:** Alberto Santos, Ana R. Colaço, Annelaura B. Nielsen, Lili Niu, Philipp E. Geyer, Fabian Coscia, Nicolai J Wewer Albrechtsen, Filip Mundt, Lars Juhl Jensen, Matthias Mann

**Affiliations:** NNF Center for Protein Research, Faculty of Health Sciences, University of Copenhagen, 2200 Copenhagen, Denmark; Department of Proteomics and Signal Transduction, Max Planck Institute of Biochemistry, 82152 Martinsried, Germany; OmicEra Diagnostics GmbH, Planegg, Germany; Department of Biomedical Sciences, Faculty of Health and Medical Sciences, University of Copenhagen, Copenhagen, Denmark; Department for Clinical Biochemistry, Rigshospitalet, University of Copenhagen, Copenhagen, Denmark; Li-Ka Shing Big Data Institute, University of Oxford, UK

**Author notes:** Correspondence: Alberto Santos or Matthias Mann.

**Keywords:** network biology, multi-omics, data integration, systems biology, mass spectrometry, python, jupyter notebooks, machine learning, liver disease, oncology

## Abstract

The promise of precision medicine is to deliver personalized treatment based on the unique physiology of each patient. This concept was fueled by the genomic revolution, but it is now evident that integrating other types of omics data, like proteomics, into the clinical decision-making process will be essential to accomplish precision medicine goals. However, quantity and diversity of biomedical data, and the spread of clinically relevant knowledge across myriad biomedical databases and publications makes this exceptionally difficult. To address this, we developed the Clinical Knowledge Graph (CKG), an open source platform currently comprised of more than 16 million nodes and 220 million relationships to represent relevant experimental data, public databases and the literature. The CKG also incorporates the latest statistical and machine learning algorithms, drastically accelerating analysis and interpretation of typical proteomics workflows. We use several biomarker studies to illustrate how the CKG may support, enrich and accelerate clinical decision-making.

**Graphical Abstract:** 
