## Supplementary Tables S1-4 for "Clinical Knowledge Graph Integrates Proteomics Data into Clinical Decision-Making"

### Sheet: Table S1
Source type	Source	URL	Reference
Database	UniProt	https://www.uniprot.org/	https://www.ncbi.nlm.nih.gov/pubmed/29425356
Database	TISSUES	https://tissues.jensenlab.org/	https://www.ncbi.nlm.nih.gov/pubmed/29617745
Database	STRING	https://string-db.org/	https://www.ncbi.nlm.nih.gov/pubmed/30476243
Database	STITCH	http://stitch.embl.de/	https://www.ncbi.nlm.nih.gov/pubmed/26590256
Database	SMPDB	https://smpdb.ca/	https://www.ncbi.nlm.nih.gov/pubmed/24203708
Database	SIGNOR	https://signor.uniroma2.it/	https://www.ncbi.nlm.nih.gov/pubmed/31665520
Database	SIDER	http://sideeffects.embl.de/	https://www.ncbi.nlm.nih.gov/pubmed/26481350
Database	RefSeq	https://www.ncbi.nlm.nih.gov/refseq/	https://www.ncbi.nlm.nih.gov/pubmed/26553804
Database	Reactome	https://reactome.org/	https://www.ncbi.nlm.nih.gov/pubmed/31691815
Database	PhosphoSitePlus	https://www.phosphosite.org/	https://www.ncbi.nlm.nih.gov/pubmed/25514926
Database	Pfam	https://pfam.xfam.org/	https://www.ncbi.nlm.nih.gov/pubmed/30357350
Database	OncoKB	https://www.oncokb.org/	https://www.ncbi.nlm.nih.gov/pubmed/28890946
Database	MutationDs	https://www.ebi.ac.uk/intact/resources/datasets#mutationDs	https://www.ncbi.nlm.nih.gov/pubmed/30602777
Database	Intact	https://www.ebi.ac.uk/intact/	https://www.ncbi.nlm.nih.gov/pubmed/24234451
Database	HPA	https://www.proteinatlas.org/	https://www.ncbi.nlm.nih.gov/pubmed/21572409
Database	HMDB	https://hmdb.ca/	https://www.ncbi.nlm.nih.gov/pubmed/29140435
Database	HGNC	https://www.genenames.org/	https://www.ncbi.nlm.nih.gov/pubmed/30304474
Database	GwasCatalog	https://www.ebi.ac.uk/gwas/	https://www.ncbi.nlm.nih.gov/pubmed/30445434
Database	FooDB	https://foodb.ca/
Database	DrugBank	https://www.drugbank.ca/	https://www.ncbi.nlm.nih.gov/pubmed/29126136
Database	DisGeNET	https://www.disgenet.org/	https://www.ncbi.nlm.nih.gov/pubmed/25877637
Database	DISEASES	https://diseases.jensenlab.org/	https://www.ncbi.nlm.nih.gov/pubmed/25484339
Database	DGIdb	http://www.dgidb.org/	https://www.ncbi.nlm.nih.gov/pubmed/29156001
Database	CORUM	https://mips.helmholtz-muenchen.de/corum/	https://www.ncbi.nlm.nih.gov/pubmed/30357367
Database	Cancer Genome Interpreter	https://www.cancergenomeinterpreter.org/	https://www.ncbi.nlm.nih.gov/pubmed/29592813
Ontology	Disease Ontology	https://disease-ontology.org/	https://www.ncbi.nlm.nih.gov/pubmed/30407550
Ontology	Brenda Tissue Ontology	https://www.brenda-enzymes.org/ontology.php?ontology_id=3	https://www.ncbi.nlm.nih.gov/pubmed/25378310
Ontology	Experimental Factor Ontology	https://www.ebi.ac.uk/efo/	https://www.ncbi.nlm.nih.gov/pubmed/20200009
Ontology	Gene Ontology	http://geneontology.org/	https://www.ncbi.nlm.nih.gov/pubmed/27899567
Ontology	Human Phenotype Ontology	https://hpo.jax.org/	https://www.ncbi.nlm.nih.gov/pubmed/27899602
Ontology	SNOMED-CT	http://www.snomed.org/	https://www.ncbi.nlm.nih.gov/pubmed/27332304
Ontology	Protein Modification Ontology	https://www.ebi.ac.uk/ols/ontologies/mod	https://www.ncbi.nlm.nih.gov/pubmed/23482073
Ontology	Molecular Interactions Ontology	https://www.ebi.ac.uk/ols/ontologies/mi	https://www.ncbi.nlm.nih.gov/pubmed/23482073
Ontology	Mass Spectrometry Ontology	https://www.ebi.ac.uk/ols/ontologies/ms	https://www.ncbi.nlm.nih.gov/pubmed/23482073

### Sheet: Table S2
	Step	Method	Description	CKG function	Reference	Link
Data preparation	Filtering	percentage	Filtering based on maximum percentage of missing values allowed (per group optional)	extract_percentage_missing
		at_least_x	Filtering based on minimum number of present values (per group optional)	extract_number_missing
	Imputation	K-nearest Neighbors	Imputation based on the algorithm Nearest Neighbors (NN)	imputation_KNN	https://www.ncbi.nlm.nih.gov/pubmed/21743766	https://pypi.org/project/fancyimpute/
		Probabilistic Minimum Imputation approach	Imputation method replacing missing values with values withdrawn from a down-shifted normal distribution	imputation_normal_distribution	https://www.ncbi.nlm.nih.gov/pubmed/26906401
		Mixed model	A combination of KNN and Probabilistic Minimum depending on the number of values available (>60% KNN, rest ProbMin)	imputation_mixed_norm_KNN
	Normalization	Median	Normalize samples using the median	median_normalization
		Median polish	Normalization based on the medians obtained from the rows and the columns to iteratively calculate the row effect and column effect on the data	median_polish_normalization
		Quantile	Adjustment method that forces the observed distributions to be the same and it uses the average of each quantile across samples as the reference (assumes the statistical distribution of each sample is the same)	quantile_normalization
		Linear	Apply l1 or l2 normalization	linear_normalization		https://scikit-learn.org/stable/modules/preprocessing.html
Data exploration	Ranking	Ranking	Ranking of proteins based on intensity	get_ranking_with_markers
	Coefficient of Variation	Coefficient of Variation	Coefficient of variation per group as a quality control	get_coefficient_variation
	QC markers	QC Makers	If there are quality control markers associated with the tissue studied, they are used to visualize possible outliers (z-score) among the samples	run_qc_markers_analysis	https://www.ncbi.nlm.nih.gov/pubmed/31566909
	Summary statistics	Summary statistics	Statistics for rows and columns in the data matrix	get_summary_data_matrix
Data analysis	Dimensionality reduction	PCA	Principal Component Analysis (2D, 3D)	run_pca	https://www.ncbi.nlm.nih.gov/pubmed/24061923	https://scikit-learn.org/stable/modules/generated/sklearn.decomposition.PCA.html
		tSNE	t-distributed Stochastic Neighbor Embedding	run_tsne	https://www.ncbi.nlm.nih.gov/pubmed/30252473	https://scikit-learn.org/stable/modules/generated/sklearn.manifold.TSNE.html
		UMAP	Uniform Manifold Approximation and Projection	run_umap	https://arxiv.org/abs/1802.03426	https://umap-learn.readthedocs.io/
	Hypothesis testing	SAMR	Significance analysis of microarrays applied to proteomics data	run_samr	https://www.ncbi.nlm.nih.gov/pubmed/11309499	https://www.rdocumentation.org/packages/samr/versions/3.0
		ANOVA	Analysis of Variance	run_anova		https://pingouin-stats.org/generated/pingouin.anova.html
		ANOVA-rm	Analysis of Variance for repeated measurements	run_repeated_measurements_anova		https://pingouin-stats.org/generated/pingouin.rm_anova.html
		t-test	t-test mean difference	run_ttest		https://pingouin-stats.org/generated/pingouin.ttest.html
	Multiple-test correction	Bonferroni	Bonferroni p-value correction	apply_pvalue_correction		https://www.statsmodels.org/stable/generated/statsmodels.stats.multitest.multipletests.html
		Benjamini-Hochberg	Benjamini-Hochberg FDR correction	apply_pvalue_correction		https://www.statsmodels.org/stable/generated/statsmodels.stats.multitest.multipletests.html
		Permutation-FDR	Permutation FDR	apply_pvalue_permutation_fdrcorrection	https://www.jstor.org/stable/2346101
		…	…	apply_pvalue_correction		https://www.statsmodels.org/stable/generated/statsmodels.stats.multitest.multipletests.html
	Correlation	Correlation	Pearson or Spearman correlation	run_correlation
		Correlation-rm	Pearson or Spearman correlation for repeated measurements	run_rm_correlation		https://pingouin-stats.org/generated/pingouin.rm_corr.html
	Enrichment	Fisher Exact Test	Significant test for contingency tables	run_enrichment		https://docs.scipy.org/doc/scipy/reference/generated/scipy.stats.fisher_exact.html
	Network analysis	Louvain partition	Best partition algorithm	get_louvain_partitions	https://www.ncbi.nlm.nih.gov/pubmed/21517554	https://python-louvain.readthedocs.io/en/latest/api.html
		Greedy modularity	A hierarchical agglomeration algorithm for detecting community structure	get_network_communities	https://www.ncbi.nlm.nih.gov/pubmed/15697438	https://networkx.github.io/documentation/stable/reference/algorithms/generated/networkx.algorithms.community.modularity_max.greedy_modularity_communities.html
		Asynchronous label propagation algorithm	The algorithm initializes each node with a unique label and repeatedly sets the label of a node to be the label that appears most frequently among that nodes neighbors. The algorithm halts when each node has the label that appears most frequently among its neighbors	get_network_communities	https://www.ncbi.nlm.nih.gov/pubmed/17930305	https://networkx.github.io/documentation/stable/reference/algorithms/generated/networkx.algorithms.community.label_propagation.asyn_lpa_communities.html#id3
		Girvan-Newman algorithm	Hierachical algorithm that removes edges iteratively and defining communities by the remaining connected components	get_network_communities		https://networkx.github.io/documentation/stable/reference/algorithms/generated/networkx.algorithms.community.centrality.girvan_newman.html
		Affinity propagation	A centroid-based clustering algorithm that finds members of the input set that are representative of clusters and estimates the number of clusters	get_network_communities	https://www.ncbi.nlm.nih.gov/pubmed/17218491	https://scikit-learn.org/stable/modules/generated/sklearn.cluster.affinity_propagation.html
	Multiomics	WGCNA	Weighted gene co-expression network analysis for describing the correlation patterns among proteinsfinding clusters (modules) of highly correlated genes, for summarizing such clusters using the module eigengene or an intramodular hub gene, for relating modules to one another and to external sample traits	run_WGCNA	https://www.ncbi.nlm.nih.gov/pubmed/19114008	https://horvath.genetics.ucla.edu/html/CoexpressionNetwork/Rpackages/WGCNA/
Visualization	Viz	Pie chart	Circular statistical chart, which is divided into sectors to illustrate numerical proportion	get_pieplot		https://plotly.com/python/pie-charts/
		Distribution plot	Representations of statistical distributions	get_distplot		https://plotly.com/python/distplot/
		Bar chart		get_barplot		https://plotly.com/python/bar-charts/
		Scatter plot matrix		get_facet_grid_plot
		Ranking plot		get_ranking_plot
		Scatter plot		get_simple_scatterplot
		Volcano plot		run_volcano
		Heatmap plot		get_heatmapplot
		Heatmap plot with annotation and clustering		get_complex_heatmapplot
		Network	Generates a Cytoscape network (Plot.ly), a Jupyter notebook compatible Cytoscape network (Cyjupyter) and a json format network	get_network	https://www.ncbi.nlm.nih.gov/pubmed/14597658	https://dash.plotly.com/cytoscape
		PCA plot	PCA plot with loadings (2D and 3D)	get_pca_plot
		Sankey diagram	Visualize the contributions to a flow	get_sankey_plot
		Table		get_table		https://dash.plotly.com/datatable
		Violin plot		get_violinplot		https://plotly.com/python/violin/
		Parallel coordinates plot		get_parallel_plot		https://plotly.com/python/parallel-coordinates-plot/
		WGCNA plots	Generates all the plots for the WGCNA analysis	get_WGCNAPlots	https://www.ncbi.nlm.nih.gov/pubmed/19114008	https://horvath.genetics.ucla.edu/html/CoexpressionNetwork/Rpackages/WGCNA/
		2-way Venn diagram		get_2_venn_diagram		https://plotly.com/python/shapes/
		Word cloud	Represents the frequency of words in a text using size and color	get_wordcloud		https://github.com/PrashantSaikia/Wordcloud-in-Plotly
		Save Dash plot	Save a Dash figure object to svg format	save_DASH_plot
		Kaplan-meier plot	Kaplan-meier survival plot with significance annotation	get_km_plot		https://plotly.com/python/v3/ipython-notebooks/survival-analysis-r-vs-python/
		Polar chart	Represents data along radial and angular axes	get_polar_plot		https://plotly.com/python/polar-chart/

### Sheet: Table S3
Biological process	Pathway	Similarity	Count1	Count2	Intersection
5-methylcytosine catabolic process	TET1,2,3 and TDG demethylate DNA	0.3	4	9	3
ribonucleoside monophosphate biosynthetic process	5-Phosphoribose 1-diphosphate biosynthesis	0.3	4	9	3
SCF complex assembly	Loss of Function of FBXW7 in Cancer and NOTCH1 Signaling	0.3	7	6	3
collagen-activated tyrosine kinase receptor signaling pathway	Anchoring fibril formation	0.3	11	15	6
positive regulation of muscle cell differentiation	Myogenesis	0.3	26	65	21
positive regulation of neuron projection arborization	Negative regulation of TCF-dependent signaling by DVL-interacting proteins	0.3	8	5	3
negative regulation of ERBB signaling pathway	PLCG1 events in ERBB2 signaling	0.3	6	7	3
beta-catenin destruction complex disassembly	Disassembly of the destruction complex and recruitment of AXIN to the membrane	0.30303	21	65	20
glycogen catabolic process	Glycogen breakdown (glycogenolysis)	0.304348	21	39	14
beta-catenin-TCF complex assembly	Deactivation of the beta-catenin transactivating complex	0.305085	29	48	18
endosomal transport	Endosomal Sorting Complex Required For Transport (ESCRT)	0.306931	93	39	31
activation of cysteine-type endopeptidase activity involved in apoptotic process by cytochrome c	Release of apoptotic factors from the mitochondria	0.307692	9	8	4
vacuolar acidification	Ion channel transport	0.310345	14	24	9
regulation of defense response to virus by virus	Nef Mediated CD4 Down-regulation	0.310345	27	11	9
G protein-coupled acetylcholine receptor signaling pathway	Muscarinic acetylcholine receptors	0.3125	15	6	5
entry of bacterium into host cell	InlA-mediated entry of Listeria monocytogenes into host cells	0.3125	8	13	5
cardiolipin acyl-chain remodeling	Acyl chain remodeling of CL	0.3125	8	13	5
endoplasmic reticulum to Golgi vesicle-mediated transport	COPI-mediated anterograde transport	0.314286	254	160	99
mRNA polyadenylation	Processing of Intronless Pre-mRNAs	0.315789	31	19	12
inositol trisphosphate biosynthetic process	Synthesis of IP3 and IP4 in the cytosol	0.317073	16	38	13
regulation of lipid metabolic process	PPARA activates gene expression	0.318919	94	150	59
exonucleolytic catabolism of deadenylated mRNA	mRNA decay by 3' to 5' exoribonuclease	0.32	43	23	16
apoptotic DNA fragmentation	Apoptosis induced DNA fragmentation	0.321429	19	18	9
Wnt signaling pathway, calcium modulating pathway	Ca2+ pathway	0.322034	40	116	38
extracellular matrix organization	Integrin cell surface interactions	0.322695	258	115	91
rRNA processing	Major pathway of rRNA processing in the nucleolus and cytosol	0.326733	175	227	99
toll-like receptor signaling pathway	Regulation of TLR by endogenous ligand	0.327586	53	24	19
DNA double-strand break processing	Homologous DNA Pairing and Strand Exchange	0.333333	15	25	10
MyD88-dependent toll-like receptor signaling pathway	MyD88:MAL(TIRAP) cascade initiated on plasma membrane	0.333333	35	29	16
lactose biosynthetic process	Defective B4GALT1 causes B4GALT1-CDG (CDG-2d)	0.333333	3	1	1
DNA strand elongation involved in DNA replication	Unwinding of DNA	0.333333	12	16	7
carnitine shuttle	Import of palmitoyl-CoA into the mitochondrial matrix	0.333333	11	33	11
common-partner SMAD protein phosphorylation	TGFBR2 MSI Frameshift Mutants in Cancer	0.333333	6	2	2
cobalamin metabolic process	Cobalamin (Cbl, vitamin B12) transport and metabolism	0.333333	26	58	21
CMP-N-acetylneuraminate transmembrane transport	Defective SLC35A1 causes congenital disorder of glycosylation 2F (CDG2F)	0.333333	1	3	1
cobalamin transport	Defective CUBN causes hereditary megaloblastic anemia 1	0.333333	8	4	3
galactose catabolic process	Galactose catabolism	0.333333	10	10	5
protein repair	Protein repair	0.333333	8	12	5
regulation of intestinal cholesterol absorption	Chylomicron remodeling	0.333333	5	11	4
toll-like receptor 3 signaling pathway	TLR3-mediated TICAM1-dependent programmed cell death	0.333333	13	7	5
carbohydrate transmembrane transport	Defective SLC17A5 causes Salla disease (SD) and ISSD	0.333333	2	2	1
cellular response to zinc ion starvation	Defective SLC39A4 causes acrodermatitis enteropathica, zinc-deficiency type (AEZ)	0.333333	2	2	1
production of miRNAs involved in gene silencing by miRNA	Small interfering RNA (siRNA) biogenesis	0.333333	19	9	7
protein mannosylation	Defective DPM3 causes DPM3-CDG (CDG-1o)	0.333333	3	5	2
heme transmembrane transport	Defective ABCB6 causes isolated colobomatous microphthalmia 7 (MCOPCB7)	0.333333	1	3	1
G protein-coupled purinergic nucleotide receptor signaling pathway	P2Y receptors	0.333333	13	19	8
fibrinolysis	Dissolution of Fibrin Clot	0.333333	24	20	11
regulation of DNA-binding transcription factor activity	Activation of the AP-1 family of transcription factors	0.333333	28	12	10
growth hormone receptor signaling pathway via JAK-STAT	Growth hormone receptor signaling	0.333333	20	44	16
colon epithelial cell migration	MPS VI - Maroteaux-Lamy syndrome	0.333333	1	3	1
zinc ion import across plasma membrane	Zinc influx into cells by the SLC39 gene family	0.333333	9	15	6
response to bile acid	FGFR4 mutant receptor activation	0.333333	1	3	1
Okazaki fragment processing involved in mitotic DNA replication	Early Phase of HIV Life Cycle	0.333333	1	3	1
MAPK cascade	RAF/MAP kinase cascade	0.335463	278	140	105
extracellular matrix disassembly	Activation of Matrix Metalloproteinases	0.337349	70	41	28
neurotransmitter secretion	Dopamine Neurotransmitter Release Cycle	0.338462	53	34	22
regulation of cell motility	ERBB2 Regulates Cell Motility	0.342857	29	18	12
cytokine-mediated signaling pathway	Interleukin-4 and Interleukin-13 signaling	0.344411	329	116	114
long-chain fatty-acyl-CoA biosynthetic process	Synthesis of very long-chain fatty acyl-CoAs	0.345455	19	55	19
microtubule-based movement	Kinesins	0.345865	103	76	46
intraciliary transport involved in cilium assembly	Intraflagellar transport	0.347107	47	116	42
retrograde vesicle-mediated transport, Golgi to endoplasmic reticulum	COPI-dependent Golgi-to-ER retrograde traffic	0.348718	112	151	68
cytolysis	Terminal pathway of complement	0.35	19	8	7
macroautophagy	Macroautophagy	0.350649	116	92	54
glutathione biosynthetic process	Glutathione synthesis and recycling	0.351351	25	25	13
branched-chain amino acid catabolic process	Branched-chain amino acid catabolism	0.351852	25	48	19
manganese ion transport	Role of second messengers in netrin-1 signaling	0.352941	9	14	6
production of siRNA involved in RNA interference	Small interfering RNA (siRNA) biogenesis	0.352941	14	9	6
sialylation	Sialic acid metabolism	0.352941	18	51	18
positive regulation of protein insertion into mitochondrial membrane involved in apoptotic signaling pathway	Activation of BAD and translocation to mitochondria	0.352941	26	20	12
blood coagulation	Factors involved in megakaryocyte development and platelet production	0.355856	181	120	79
double-strand break repair via nonhomologous end joining	Nonhomologous End-Joining (NHEJ)	0.356436	81	56	36
ATF6-mediated unfolded protein response	ATF6 (ATF6-alpha) activates chaperone genes	0.357143	9	10	5
beta-catenin destruction complex assembly	AXIN missense mutants destabilize the destruction complex	0.357143	5	14	5
sperm-egg recognition	Sperm Motility And Taxes	0.36	18	16	9
regulation of interferon-gamma-mediated signaling pathway	Regulation of IFNG signaling	0.36	13	21	9
receptor-mediated endocytosis	Scavenging of heme from plasma	0.360577	173	110	75
positive regulation of type I interferon production	Cytosolic sensors of pathogen-associated DNA	0.362069	57	22	21
protein targeting to peroxisome	Peroxisomal protein import	0.362637	74	174	66
protein insertion into mitochondrial membrane involved in apoptotic signaling pathway	BH3-only proteins associate with and inactivate anti-apoptotic BCL-2 members	0.363636	6	9	4
pentose-phosphate shunt	Pentose phosphate pathway	0.363636	17	28	12
toll-like receptor 9 signaling pathway	TRAF6 mediated induction of NFkB and MAP kinases upon TLR7/8 or 9 activation	0.363636	18	12	8
low-density lipoprotein particle clearance	LDL clearance	0.363636	26	49	20
TRAIL-activated apoptotic signaling pathway	TRAIL signaling	0.363636	7	8	4
interleukin-6-mediated signaling pathway	Interleukin-6 signaling	0.363636	22	23	12
response to cholesterol	TGFBR1 KD Mutants in Cancer	0.363636	9	6	4
adrenomedullin receptor signaling pathway	Calcitonin-like ligand receptors	0.363636	4	11	4
spliceosomal snRNP assembly	snRNP Assembly	0.364583	54	77	35
phosphatidylcholine biosynthetic process	Synthesis of PC	0.364865	39	62	27
sphingolipid biosynthetic process	Sphingolipid de novo biosynthesis	0.365385	63	79	38
regulation of rhodopsin mediated signaling pathway	Inactivation, recovery and regulation of the phototransduction cascade	0.367647	27	66	25
cellular response to cytokine stimulus	Interleukin-37 signaling	0.368421	53	25	21
cardiac conduction	Phase 2 - plateau phase	0.369231	47	42	24
ATP synthesis coupled proton transport	Formation of ATP by chemiosmotic coupling	0.37037	14	23	10
type I interferon signaling pathway	Interferon alpha/beta signaling	0.374233	82	142	61
rRNA 2'-O-methylation	rRNA modification in the mitochondrion	0.375	3	8	3
complement activation, alternative pathway	Terminal pathway of complement	0.375	14	8	6
calcium-independent cell-cell adhesion via plasma membrane cell-adhesion molecules	Tight junction interactions	0.375	21	56	21
mRNA modification	Formation of the Editosome	0.375	3	8	3
interleukin-18-mediated signaling pathway	Interleukin-18 signaling	0.375	12	10	6
sperm ejaculation	Vasopressin-like receptors	0.375	5	6	3
negative regulation of axonogenesis	Axonal growth inhibition (RHOA activation)	0.375	22	11	9
positive regulation of helicase activity	Defective Mismatch Repair Associated With MSH2	0.375	8	3	3
regulation of dopamine uptake involved in synaptic transmission	Dopamine receptors	0.375	5	6	3
intestinal hexose absorption	Intestinal hexose absorption	0.375	3	8	3
regulation of protein localization to membrane	Defective EXT2 causes exostoses 2	0.375	6	16	6
neutrophil degranulation	Neutrophil degranulation	0.375295	483	1265	477
interferon-gamma-mediated signaling pathway	Interferon gamma signaling	0.375691	78	171	68
amino acid transport	Amino acid transport across the plasma membrane	0.379747	42	67	30
interleukin-15-mediated signaling pathway	Interleukin-15 signaling	0.380952	19	39	16
tyrosine catabolic process	Tyrosine catabolism	0.384615	6	12	5
virion assembly	Assembly Of The HIV Virion	0.384615	13	5	5
depyrimidination	Displacement of DNA glycosylase by APEX1	0.384615	8	10	5
glycerophospholipid biosynthetic process	Glycerophospholipid biosynthesis	0.384615	9	9	5
regulation of bicellular tight junction assembly	RUNX1 regulates expression of components of tight junctions	0.384615	13	5	5
COPII vesicle coating	COPII-mediated vesicle transport	0.385621	68	144	59
chondroitin sulfate biosynthetic process	Chondroitin sulfate biosynthesis	0.387755	37	31	19
interleukin-7-mediated signaling pathway	Interleukin-7 signaling	0.387755	19	49	19
hippo signaling	Signaling by Hippo	0.388889	50	25	21
translation	Nonsense Mediated Decay (NMD) independent of the Exon Junction Complex (EJC)	0.391111	216	97	88
cAMP biosynthetic process	Adenylate cyclase activating pathway	0.391304	16	16	9
regulation of lipoprotein lipase activity	Assembly of active LPL and LIPC lipase complexes	0.391304	9	23	9
glucose transmembrane transport	Cellular hexose transport	0.391304	33	31	18
vascular endothelial growth factor receptor signaling pathway	VEGFA-VEGFR2 Pathway	0.392308	87	94	51
membrane protein intracellular domain proteolysis	Regulated proteolysis of p75NTR	0.392857	23	16	11
adenosine receptor signaling pathway	Adenosine P1 receptors	0.4	9	5	4
biotin metabolic process	Defective HLCS causes multiple carboxylase deficiency	0.4	11	10	6
mitotic nuclear envelope disassembly	Activation of NIMA Kinases NEK9, NEK6, NEK7	0.4	12	9	6
adenine transport	Vpr-mediated induction of apoptosis by mitochondrial outer membrane permeabilization	0.4	4	3	2
attachment of GPI anchor to protein	Attachment of GPI anchor to uPAR	0.4	12	9	6
regulation of transforming growth factor beta2 production	SMAD4 MH2 Domain Mutants in Cancer	0.4	4	3	2
regulation of intracellular estrogen receptor signaling pathway	RUNX1 regulates estrogen receptor mediated transcription	0.4	15	6	6
very-low-density lipoprotein particle assembly	VLDL assembly	0.4	12	9	6
T cell receptor signaling pathway	Downstream TCR signaling	0.4	198	124	92
regulation of blood vessel remodeling	Influenza Virus Induced Apoptosis	0.4	4	3	2
necroptotic signaling pathway	TLR3-mediated TICAM1-dependent programmed cell death	0.4	7	7	4
neuron-glial cell signaling	GABA B receptor activation	0.4	5	2	2
positive regulation of apoptotic cell clearance	Activation of C3 and C5	0.4	6	8	4
SCF-dependent proteasomal ubiquitin-dependent protein catabolic process	FBXL7 down-regulates AURKA during mitotic entry and in early mitosis	0.401639	116	55	49
mRNA splicing, via spliceosome	mRNA Splicing - Major Pathway	0.402715	440	180	178
ERBB2 signaling pathway	Downregulation of ERBB2 signaling	0.404762	32	27	17
protein deubiquitination	Ub-specific processing proteases	0.408867	352	220	166
pre-mRNA cleavage required for polyadenylation	Processing of Intronless Pre-mRNAs	0.409091	12	19	9
regulation of cholesterol biosynthetic process	Activation of gene expression by SREBF (SREBP)	0.409836	33	53	25
riboflavin metabolic process	Vitamin B2 (riboflavin) metabolism	0.411765	7	17	7
small molecule metabolic process	Mitochondrial iron-sulfur cluster biogenesis	0.411765	9	15	7
stress-activated MAPK cascade	MAP3K8 (TPL2)-dependent MAPK1/3 activation	0.411765	27	21	14
regulation of transcription involved in G1/S transition of mitotic cell cycle	G1/S-Specific Transcription	0.414634	24	34	17
glycosphingolipid metabolic process	Glycosphingolipid metabolism	0.414634	40	76	34
adherens junction organization	Adherens junctions interactions	0.41791	60	35	28
positive regulation of gene expression, epigenetic	B-WICH complex positively regulates rRNA expression	0.41791	33	62	28
hexose transmembrane transport	Cellular hexose transport	0.419355	13	31	13
nuclear-transcribed mRNA poly(A) tail shortening	Deadenylation of mRNA	0.425	30	27	17
regulation of mRNA stability	AUF1 (hnRNP D0) binds and destabilizes mRNA	0.427419	121	56	53
maternal aggressive behavior	Vasopressin-like receptors	0.428571	4	6	3
very-low-density lipoprotein particle clearance	VLDL clearance	0.428571	9	11	6
receptor transactivation	Adrenaline signalling through Alpha-2 adrenergic receptor	0.428571	5	5	3
regulation of cytokine biosynthetic process	Insulin-like Growth Factor-2 mRNA Binding Proteins (IGF2BPs/IMPs/VICKZs) bind RNA	0.428571	7	3	3
mitotic DNA replication initiation	Switching of origins to a post-replicative state	0.428571	4	6	3
protein polyubiquitination	Antigen processing: Ubiquitination & Proteasome degradation	0.429268	273	313	176
microtubule-based process	Microtubule-dependent trafficking of connexons from Golgi to the plasma membrane	0.431818	40	23	19
regulation of Rho protein signal transduction	NRAGE signals death through JNK	0.432432	91	68	48
inositol phosphate metabolic process	Synthesis of IP3 and IP4 in the cytosol	0.433333	48	38	26
regulation of cardiac conduction	Ion homeostasis	0.4375	53	85	42
JNK cascade	JNK (c-Jun kinases) phosphorylation and activation mediated by activated human TAK1	0.438596	55	27	25
platelet degranulation	Platelet degranulation	0.440433	126	273	122
negative regulation of type I interferon production	Negative regulators of DDX58/IFIH1 signaling	0.442308	31	44	23
modification-dependent protein catabolic process	Assembly Of The HIV Virion	0.444444	8	5	4
Roundabout signaling pathway	SLIT2:ROBO1 increases RHOA activity	0.444444	6	7	4
leukotriene signaling pathway	Leukotriene receptors	0.444444	5	8	4
regulation of cellular response to heat	Regulation of HSF1-mediated heat shock response	0.444444	78	104	56
glycosaminoglycan catabolic process	HS-GAG degradation	0.446809	27	41	21
phosphatidic acid biosynthetic process	Synthesis of PA	0.448718	49	64	35
negative regulation of epidermal growth factor receptor signaling pathway	EGFR downregulation	0.45098	36	38	23
dolichol-linked oligosaccharide biosynthetic process	Biosynthesis of the N-glycan precursor (dolichol lipid-linked oligosaccharide, LLO) and transfer to a nascent protein	0.451613	19	26	14
short-chain fatty acid catabolic process	Propionyl-CoA catabolism	0.454545	5	11	5
tumor necrosis factor-mediated signaling pathway	TNFR2 non-canonical NF-kB pathway	0.459854	130	70	63
amylin receptor signaling pathway	Calcitonin-like ligand receptors	0.461538	8	11	6
death-inducing signaling complex assembly	TNFR1-induced proapoptotic signaling	0.466667	8	14	7
ephrin receptor signaling pathway	EPH-ephrin mediated repulsion of cells	0.467153	115	86	64
stimulatory C-type lectin receptor signaling pathway	CLEC7A (Dectin-1) signaling	0.468085	112	95	66
mitochondrial calcium ion transmembrane transport	Processing of SMDT1	0.472222	35	18	17
regulation of type I interferon production	Regulation of innate immune responses to cytosolic DNA	0.473684	13	15	9
omega-hydroxylase P450 pathway	Synthesis of (16-20)-hydroxyeicosatetraenoic acids (HETE)	0.473684	10	18	9
cell junction assembly	Cell-extracellular matrix interactions	0.47619	18	13	10
antimicrobial humoral response	Antimicrobial peptides	0.485714	57	47	34
regulation of tumor necrosis factor-mediated signaling pathway	Regulation of TNFR1 signaling	0.489362	33	37	23
CENP-A containing nucleosome assembly	Deposition of new CENPA-containing nucleosomes at the centromere	0.491525	34	54	29
mRNA export from nucleus	Transport of Mature mRNA derived from an Intron-Containing Transcript	0.493333	131	93	74
removal of nonhomologous ends	Defective Mismatch Repair Associated With MSH3	0.5	1	2	1
endodermal cell fate specification	POU5F1 (OCT4), SOX2, NANOG repress genes related to differentiation	0.5	6	3	3
somatic recombination of immunoglobulin genes involved in immune response	Defective Mismatch Repair Associated With MSH6	0.5	1	2	1
leukotriene production involved in inflammatory response	Biosynthesis of DPAn-3-derived 13-series resolvins	0.5	1	2	1
base-excision repair, DNA ligation	Resolution of AP sites via the single-nucleotide replacement pathway	0.5	5	4	3
phosphatidylinositol biosynthetic process	Synthesis of PIPs at the plasma membrane	0.5	82	68	50
male courtship behavior	Defective HEXB causes GM2G2	0.5	1	2	1
acetyl-CoA transport	Defective SLC33A1 causes spastic paraplegia 42 (SPG42)	0.5	1	2	1
hyaluronan catabolic process	Hyaluronan uptake and degradation	0.5	19	17	12
positive regulation of cellular metabolic process	ChREBP activates metabolic gene expression	0.5	5	10	5
negative regulation of nuclease activity	Defective Base Excision Repair Associated with NEIL1	0.5	1	2	1
anterior/posterior axon guidance	Netrin mediated repulsion signals	0.5	5	10	5
glycolipid translocation	Defective RFT1 causes RFT1-CDG (CDG-1n)	0.5	2	1	1
chylomicron assembly	Chylomicron remodeling	0.5	10	11	7
miRNA mediated inhibition of translation	Post-transcriptional silencing by small RNAs	0.5	14	7	7
GDP-fucose import into Golgi lumen	Defective SLC35C1 causes congenital disorder of glycosylation 2C (CDG2C)	0.5	1	2	1
penile erection	Defective AVP does not bind AVPR1A,B and causes neurohypophyseal diabetes insipidus (NDI)	0.5	3	3	2
regulation of myeloid cell differentiation	RUNX1 regulates transcription of genes involved in differentiation of myeloid cells	0.5	10	8	6
pH elevation	Defective SLC4A1 causes hereditary spherocytosis type 4 (HSP4), distal renal tubular acidosis (dRTA) and dRTA with hemolytic anemia (dRTA-HA)	0.5	1	2	1
phosphorylated carbohydrate dephosphorylation	Glycogen storage disease type Ia (G6PC)	0.5	1	2	1
regulation of B cell receptor signaling pathway	RUNX1 regulates transcription of genes involved in BCR signaling	0.5	12	6	6
mitochondrial tRNA processing	rRNA processing in the mitochondrion	0.5	8	4	4
positive regulation of protein O-linked glycosylation	Defective POMT1 causes MDDGA1, MDDGB1 and MDDGC1	0.5	3	3	2
membrane organization	Clathrin-mediated endocytosis	0.506977	132	192	109
DNA replication initiation	Activation of the pre-replicative complex	0.511111	33	35	23
nucleotide-excision repair, DNA damage recognition	DNA Damage Recognition in GG-NER	0.511628	25	40	22
glutamate secretion	Glutamate Neurotransmitter Release Cycle	0.511628	28	37	22
blood coagulation, intrinsic pathway	Intrinsic Pathway of Fibrin Clot Formation	0.514286	19	34	18
leukocyte migration	Cell surface interactions at the vascular wall	0.517375	194	199	134
regulation of megakaryocyte differentiation	RUNX1 regulates genes involved in megakaryocyte differentiation and platelet function	0.52	46	68	39
Wnt signaling pathway, planar cell polarity pathway	Asymmetric localization of PCP proteins	0.522936	99	67	57
low-density lipoprotein particle receptor catabolic process	VLDLR internalisation and degradation	0.52381	11	21	11
glutathione derivative biosynthetic process	Glutathione conjugation	0.52381	23	41	22
chemokine-mediated signaling pathway	Chemokine receptors bind chemokines	0.52439	77	48	43
positive regulation of transcription of Notch receptor target	NOTCH3 Intracellular Domain Regulates Transcription	0.525	23	38	21
regulation of extrinsic apoptotic signaling pathway via death domain receptors	Regulation by c-FLIP	0.526316	18	11	10
post-translational protein modification	Neddylation	0.527363	345	269	212
translesion synthesis	Termination of translesion DNA synthesis	0.529412	44	34	27
snRNA transcription by RNA polymerase II	RNA polymerase II transcribes snRNA genes	0.530612	79	146	78
phosphatidylglycerol acyl-chain remodeling	Acyl chain remodelling of PG	0.53125	18	31	17
nucleotide-binding oligomerization domain containing signaling pathway	JNK (c-Jun kinases) phosphorylation and activation mediated by activated human TAK1	0.53125	22	27	17
tRNA aminoacylation for protein translation	Cytosolic tRNA aminoacylation	0.533333	38	31	24
Fc-gamma receptor signaling pathway involved in phagocytosis	Regulation of actin dynamics for phagocytic cup formation	0.535211	135	192	114
purinergic nucleotide receptor signaling pathway	Platelet homeostasis	0.538462	8	12	7
vascular endothelial growth factor signaling pathway	VEGF binds to VEGFR leading to receptor dimerization	0.538462	12	8	7
chondroitin sulfate catabolic process	CS/DS degradation	0.541667	14	23	13
termination of RNA polymerase II transcription	Processing of Intronless Pre-mRNAs	0.542857	35	19	19
antigen processing and presentation of exogenous peptide antigen via MHC class I, TAP-dependent	Regulation of activated PAK-2p34 by proteasome mediated degradation	0.54321	75	50	44
regulation of immune response	Immunoregulatory interactions between a Lymphoid and a non-Lymphoid cell	0.543807	215	296	180
double-strand break repair via break-induced replication	Switching of origins to a post-replicative state	0.545455	11	6	6
keratan sulfate catabolic process	Keratan sulfate degradation	0.545455	12	22	12
positive regulation of ceramide biosynthetic process	TNFR1-mediated ceramide production	0.545455	10	7	6
interleukin-2-mediated signaling pathway	Interleukin-2 signaling	0.55	12	19	11
G2/M transition of mitotic cell cycle	Regulation of PLK1 Activity at G2/M Transition	0.55102	134	94	81
adenylate cyclase-inhibiting G protein-coupled acetylcholine receptor signaling pathway	Muscarinic acetylcholine receptors	0.555556	8	6	5
tachykinin receptor signaling pathway	Tachykinin receptors bind tachykinins	0.555556	9	5	5
negative regulation of MyD88-independent toll-like receptor signaling pathway	MyD88-independent TLR4 cascade	0.555556	7	7	5
multivesicular body assembly	Endosomal Sorting Complex Required For Transport (ESCRT)	0.555556	31	39	25
regulation of gene silencing by miRNA	Viral Messenger RNA Synthesis	0.557143	56	53	39
cellular protein metabolic process	Regulation of Insulin-like Growth Factor (IGF) transport and uptake by Insulin-like Growth Factor Binding Proteins (IGFBPs)	0.561321	200	131	119
transcription by RNA polymerase III	RNA Polymerase III Abortive And Retractive Initiation	0.566038	38	45	30
Fc-epsilon receptor signaling pathway	FCERI mediated NF-kB activation	0.566372	173	181	128
regulation of systemic arterial blood pressure by vasopressin	Vasopressin-like receptors	0.571429	5	6	4
dermatan sulfate biosynthetic process	Defective CHST14 causes EDS, musculocontractural type	0.571429	13	9	8
translational initiation	GTP hydrolysis and joining of the 60S ribosomal subunit	0.581006	168	115	104
endoplasmic reticulum mannose trimming	ER Quality Control Compartment (ERQC)	0.583333	14	24	14
DNA damage response, detection of DNA damage	Recognition of DNA damage by PCNA-containing replication complex	0.590909	40	30	26
preassembly of GPI anchor in ER membrane	Synthesis of glycosylphosphatidylinositol (GPI)	0.592593	17	26	16
phosphatidylinositol acyl-chain remodeling	Acyl chain remodelling of PI	0.592593	17	26	16
regulation of hematopoietic stem cell differentiation	Regulation of activated PAK-2p34 by proteasome mediated degradation	0.594595	68	50	44
keratan sulfate biosynthetic process	Keratan sulfate biosynthesis	0.595745	31	44	28
transcription initiation from mitochondrial promoter	Mitochondrial transcription initiation	0.6	5	3	3
protein-chromophore linkage	Opsins	0.6	15	9	9
chylomicron remodeling	Chylomicron remodeling	0.6	13	11	9
miRNA loading onto RISC involved in gene silencing by miRNA	Small interfering RNA (siRNA) biogenesis	0.6	7	9	6
epididymis development	Oligomerization of connexins into connexons	0.6	4	4	3
regulation of signal transduction by p53 class mediator	Regulation of TP53 Activity through Phosphorylation	0.602837	131	95	85
RNA export from nucleus	mRNA 3'-end processing	0.603175	43	58	38
interstrand cross-link repair	Fanconi Anemia Pathway	0.606557	57	41	37
complement activation	Initial triggering of complement	0.607692	101	108	79
nucleotide-excision repair, DNA gap filling	Gap-filling DNA repair synthesis and ligation in GG-NER	0.611111	32	26	22
interleukin-35-mediated signaling pathway	Interleukin-35 Signalling	0.611111	11	18	11
7-methylguanosine mRNA capping	mRNA Capping	0.617021	42	34	29
positive regulation of viral transcription	Abortive elongation of HIV-1 transcript in the absence of Tat	0.617647	28	27	21
regulation of cytokine-mediated signaling pathway	RUNX1 regulates transcription of genes involved in interleukin signaling	0.625	8	5	5
positive regulation of mast cell chemotaxis	VEGF ligand-receptor interactions	0.625	8	5	5
cornification	Formation of the cornified envelope	0.625	112	174	110
O-glycan processing	O-linked glycosylation of mucins	0.631579	63	61	48
transferrin transport	Transferrin endocytosis and recycling	0.632653	40	40	31
activation of protein kinase A activity	PKA activation	0.64	19	22	16
telomere maintenance via semi-conservative replication	PCNA-Dependent Long Patch Base Excision Repair	0.642857	24	22	18
interleukin-9-mediated signaling pathway	Interleukin-9 signaling	0.642857	9	14	9
nuclear-transcribed mRNA catabolic process, nonsense-mediated decay	Nonsense Mediated Decay (NMD) enhanced by the Exon Junction Complex (EJC)	0.644578	153	120	107
hemidesmosome assembly	Type I hemidesmosome assembly	0.647059	17	11	11
stabilization of membrane potential	Phase 4 - resting membrane potential	0.652174	17	21	15
error-prone translesion synthesis	Translesion synthesis by POLI	0.653846	24	19	17
viral transcription	Viral mRNA Translation	0.658333	109	90	79
natural killer cell tolerance induction	Interleukin-2 family signaling	0.666667	3	2	2
interleukin-21-mediated signaling pathway	Interleukin-21 signaling	0.666667	8	12	8
cristae formation	Cristae formation	0.666667	34	31	26
regulation of regulatory T cell differentiation	RUNX1 and FOXP3 control the development of regulatory T lymphocytes (Tregs)	0.666667	15	10	10
paraxial mesoderm morphogenesis	SMAD4 MH2 Domain Mutants in Cancer	0.666667	2	3	2
transcription-coupled nucleotide-excision repair	Dual incision in TC-NER	0.67033	85	67	61
muscle filament sliding	Striated Muscle Contraction	0.673469	43	39	33
phosphatidylserine acyl-chain remodeling	Acyl chain remodelling of PS	0.677419	21	31	21
regulation of transcription from RNA polymerase II promoter in response to hypoxia	Vif-mediated degradation of APOBEC3G	0.689189	71	54	51
MyD88-independent toll-like receptor signaling pathway	IKK complex recruitment mediated by RIP1	0.692308	20	24	18
transcription elongation from RNA polymerase II promoter	Formation of RNA Pol II elongation complex	0.694118	81	63	59
phosphatidylcholine acyl-chain remodeling	Acyl chain remodelling of PC	0.702703	29	34	26
regulation of small GTPase mediated signal transduction	Rho GTPase cycle	0.716667	146	163	129
regulation of complement activation	Regulation of Complement cascade	0.72	117	141	108
phosphatidylethanolamine acyl-chain remodeling	Acyl chain remodelling of PE	0.722222	26	36	26
acylglycerol acyl-chain remodeling	Acyl chain remodeling of DAG and TAG	0.727273	8	11	8
NIK/NF-kappaB signaling	Dectin-1 mediated noncanonical NF-kB signaling	0.72973	64	64	54
interleukin-1-mediated signaling pathway	Interleukin-1 signaling	0.736842	106	92	84
Rab protein signal transduction	RAB geranylgeranylation	0.7375	72	67	59
regulation of mitotic cell cycle phase transition	Cdc20:Phospho-APC/C mediated degradation of Cyclin A	0.738636	81	72	65
somatic recombination of immunoglobulin gene segments	Defective Mismatch Repair Associated With MSH2	0.75	4	3	3
regulation of binding	SMAD4 MH2 Domain Mutants in Cancer	0.75	4	3	3
mitochondrial tRNA 5'-end processing	rRNA processing in the mitochondrion	0.75	3	4	3
Golgi apparatus mannose trimming	Progressive trimming of alpha-1,2-linked mannose residues from Man9/8/7GlcNAc2 to produce Man5GlcNAc2	0.75	3	4	3
SRP-dependent cotranslational protein targeting to membrane	Viral mRNA Translation	0.759615	93	90	79
nucleotide-excision repair, DNA incision, 5'-to lesion	Dual Incision in GG-NER	0.765957	42	41	36
anaphase-promoting complex-dependent catabolic process	APC/C:Cdh1 mediated degradation of Cdc20 and other APC/C:Cdh1 targeted proteins in late mitosis/early G1	0.769231	89	72	70
interleukin-12-mediated signaling pathway	Gene and protein expression by JAK-STAT signaling after Interleukin-12 stimulation	0.787234	47	37	37
negative regulation of G2/M transition of mitotic cell cycle	FBXL7 down-regulates AURKA during mitotic entry and in early mitosis	0.790323	56	55	49
error-free translesion synthesis	Translesion Synthesis by POLH	0.791667	20	23	19
phagosome acidification	Ion channel transport	0.793103	28	24	23
transcription elongation from RNA polymerase I promoter	RNA Polymerase I Transcription Termination	0.8	31	32	28
entry into host cell	Binding and entry of HIV virion	0.8	4	5	4
posttranscriptional gene silencing by RNA	Competing endogenous RNAs (ceRNAs) regulate PTEN translation	0.8	10	8	8
RNA metabolic process	Processing of Capped Intron-Containing Pre-mRNA	0.804348	46	37	37
transcription initiation from RNA polymerase I promoter	RNA Polymerase I Transcription Termination	0.805556	33	32	29
IRE1-mediated unfolded protein response	XBP1(S) activates chaperone genes	0.810345	57	48	47
negative regulation of G0 to G1 transition	Transcriptional Regulation by E2F6	0.829268	39	36	34
keratinization	Keratinization	0.846995	183	155	155
pre-replicative complex assembly involved in nuclear cell cycle DNA replication	Switching of origins to a post-replicative state	0.857143	7	6	6
regulation of G2/M transition of mitotic cell cycle	AURKA Activation by TPX2	0.865854	79	74	71
viral life cycle	Budding and maturation of HIV virion	0.875	31	29	28
establishment of integrated proviral latency	2-LTR circle formation	0.875	8	7	7
mitochondrial translational elongation	Mitochondrial translation termination	0.886598	92	91	86
mRNA 3'-end processing	mRNA 3'-end processing	0.887097	59	58	55
termination of RNA polymerase I transcription	RNA Polymerase I Transcription Termination	0.911765	33	32	31
histone mRNA metabolic process	SLBP Dependent Processing of Replication-Dependent Histone Pre-mRNAs	0.916667	12	11	11
detection of chemical stimulus involved in sensory perception of smell	Olfactory Signaling Pathway	0.922737	439	432	418
ciliary basal body-plasma membrane docking	Anchoring of the basal body to the plasma membrane	0.94	95	99	94
mitochondrial translational termination	Mitochondrial translation termination	0.946809	92	91	89
regulation of cellular amino acid metabolic process	Regulation of ornithine decarboxylase (ODC)	0.961538	51	51	50
D-ribose metabolic process	RPIA deficiency: failed conversion of R5P to RU5P	1	1	1	1
UDP-glucose catabolic process	Defective GALT can cause Galactosemia	1	1	1	1
base-excision repair, base-free sugar-phosphate removal	Abasic sugar-phosphate removal via the single-nucleotide replacement pathway	1	2	2	2
uncoating of virus	Plus-strand DNA synthesis	1	1	1	1
toll-like receptor 5 signaling pathway	Toll Like Receptor 5 (TLR5) Cascade	1	1	1	1
toll-like receptor 10 signaling pathway	Toll Like Receptor 10 (TLR10) Cascade	1	1	1	1
positive regulation of type III interferon production	TLR3 deficiency - HSE	1	1	1	1
toll-like receptor TLR6:TLR2 signaling pathway	Toll Like Receptor TLR6:TLR2 Cascade	1	4	4	4
protein palmitoleylation	WNT ligand secretion is abrogated by the PORCN inhibitor LGK974	1	1	1	1
modification by virus of host mRNA processing	Inhibition of Host mRNA Processing and RNA Silencing	1	2	2	2
nuclear transport	Integration of viral DNA into host genomic DNA	1	3	3	3
interleukin-17-mediated signaling pathway	Interleukin-17 signaling	1	8	8	8
telomere maintenance via base-excision repair	Resolution of Abasic Sites (AP sites)	1	1	1	1
regulation of NLRP3 inflammasome complex assembly	Inhibition of PKR	1	1	1	1
positive regulation of endoribonuclease activity	Viral RNP Complexes in the Host Cell Nucleus	1	1	1	1

### Sheet: Table S4
Effect	# Protein-Drug relationships (STITCH)
Binding	165751
Activation	36407
Inhibition	40295
Expression	70114
Catalysis	21371
Predicted binding	4408
Reaction	14450
